# Non-alcoholic components of Pelinkovac, a Croatian wormwood-based strong liquor, counteract the inhibitory effect of high ethanol concentration on catalase *in vitro*

**DOI:** 10.1101/2022.01.07.475357

**Authors:** Jan Homolak, Ana Babic Perhoc, Mihovil Joja, Ivan Kodvanj, Karlo Toljan, Davor Virag

## Abstract

Antioxidant enzyme catalase protects the cells against alcohol-induced oxidative stress by scavenging free radicals and metabolizing alcohol. Concentrations of ethanol present in alcoholic beverages can inhibit catalase and foster oxidative stress and alcohol-induced injury. Non-alcoholic components of pelinkovac counteract the inhibitory effects of high ethanol concentration and acidic pH on catalase *in vitro*.
