## Supplement for "Non-alcoholic components of Pelinkovac, a Croatian wormwood-based strong liquor, counteract the inhibitory effect of high ethanol concentration on catalase *in vitro*"

### Sheet: Sheet1
sample	km	km_ci_lower	km_ci_upper	vm	vm_ci_lower	vm_ci_upper
CAT	4.3063	3.787	4.9017	3.2365	3.0692	3.412
CAT+E	13.7605	10.3271	19.2064	4.9678	4.1523	6.2423
CAT+phE	18.236	10.4294	42.5114	5.282	3.6639	10.2141
CAT+ETA	3.8457	3.1235	4.7434	2.8475	2.6382	3.0992
CAT+ETE	11.2666	9.5938	13.3811	4.0815	3.7089	4.5475
